# Emerging *Mycobacterium bovis* in Lebanon: a snapshot based on whole-genome sequencing

**DOI:** 10.1101/2024.01.18.576209

**Authors:** Israa El Jouaid, Ghena Sobh, George F Araj, Wafaa Achache, Ghiles Grine, Sima Tokajian, Charbel Al Khoury, Fadi Abdel-Sater, Michel Drancourt, Jamal Saad

## Abstract

**Background:** Tuberculosis is a pressing public health issue in Lebanon, a country of approximately five million people, including around 1.5 million refugees from Palestine and Syria. Prior research has revealed uncontrolled animal sources of *Mycobacterium bovis*, emphasizing the necessity for a comprehensive approach to combat tuberculosis in the region.

**Methods:** 48 clinical *Mycobacterium tuberculosis* complex isolates were identified through whole genome sequence. Also, 43 animal fecal samples were collected from various farms across Lebanon to investigate the presence of the *M. tuberculosis* complex using CRISPR-csm4 PCR.

**Results:** Genomic analysis revealed that 39/48 (81.25%) of isolates were *M. tuberculosis* and 9/48 (18.75%) were *M. bovis. M. tuberculosis* was distributed over four lineages, Indo-Oceanic L1 (n = 3/39)(7.6%), East-Asian L2 (n = 1/39)(2.5%), East-African Indian L3 (n = 5/39)(12.8%) and Euro-American L4 (n = 30/39)(76.9%). Sub-lineage L4.8 (Euro-American (mainly T), comprising 8/39 of the isolates (20.5%) was predominant, followed by sub-lineages L3 (East-African Indian, n = 5/39 isolates)(12.8%), L4.2.2.2 (Euro-American (Ural), n= 4/39 isolates)(10.2%) and L4.6.5 (Euro American, n=4/39 isolates)(10.2%). Nine *M. bovis* were classified into two clades, designated as unknown2 (n=2/9; 22.2%) and unknown3 (n=7/9; 77.8%). Interestingly, none of the clades or others were detected in the 48 faecal samples using CRISPR standard PCR and qPCR.

**Conclusions:** This study offers insights into human and bovine tuberculosis in Lebanon, emphasizing *M. tuberculosis* lineages prevalence and *M. bovis* distribution into two clades, aiding the fight against tuberculosis, especially bovine tuberculosis, and renewing our understanding of tuberculosis dynamics in Lebanon.
