## Supplementary material for "Emerging *Mycobacterium bovis* in Lebanon: a snapshot based on whole-genome sequencing": Table S1

Table S1. Lineage identification and resistance profiles of 48 isolates.
							Tb-profiler using online websit and mapping approach against reference Mycobacterium tuberculosis H37Rv genes
SampleID	Specimen	Species	Lineages	sublineages	Family	Drug-resistance	Isoniazid	Rifampicin	Ethambutol	Pyrazinamide	Streptomycin	Ethionamide	Fluoroquinolones	Linezolid	Bedaquiline	Delamanid	Para-aminosalicylic_acid	Clofazimine	Cycloserine	Aminoglycosides	Ciprofloxacin	Levofloxacin	Moxifloxacin	Ofloxacin	Amikacin	Capreomycin	Kanamycin
LB-S10	LN Lymph node	M. tuberculosis	L4	sublineage 4.1.2.1	Euro-American (Haarlem)	Susceptible
LB-S11	Sputum	M. tuberculosis	L1	sublineage 1.2.1.2	Indo-Oceanic	Other					rrs n.799C>T (0.37), rrs n.888G>A (0.22)									rrs n.1402C>A (0.61), rrs n.1484G>T (0.59)					rrs n.1402C>A (0.61), rrs n.1484G>T (0.59)	rrs n.1402C>A (0.61), rrs n.1484G>T (0.59)	rrs n.1402C>A (0.61), rrs n.1484G>T (0.59)
LB-S14	LN = Lymph node	M. bovis		unknown U3		Other				pncA p.His57Asp (1.00)
LB-S15	Gastric lavage	M. tuberculosis	L4	sublineage 4.2.1	Euro-American (TUR)	Susceptible
LB-S17	Tissue	M. tuberculosis	L4	sublineage 4.1.3	Euro-American	MDR-TB	inhA c.-154G>A (1.00), katG p.Ser315Thr (1.00)	rpoB p.His445Tyr (1.00)	embB p.Met306Ile (1.00)	pncA p.Leu151Ser (1.00)	gid p.Leu79Ser (1.00)	inhA c.-154G>A (1.00)
LB-S19	BRL = Broncho Alveolar Lavage	M. tuberculosis	L2	sublineage 2.2.9	East-Asian BJ (B0W148)	MDR-TB	katG p.Ser315Thr (1.00)	rpoB p.Ser450Leu (0.95)	embB p.Leu74Arg (0.11), embB p.Gln497Arg (1.00)		rpsL p.Lys43Arg (1.00)
LB-S1	Urine	M. bovis	BCG	unknown U2 (BCG)		Other				pncA p.His57Asp (1.00)
LB-S23	BRL = Broncho Alveolar Lavage	M. tuberculosis	L4	sublineage 4.8	Euro-American (mainly T)	Susceptible
LB-S24	Sputum	M. tuberculosis	L4	sublineage 4.2.2	Euro-American (Ural)	Susceptible
LB-S25	Gastric lavage	M. tuberculosis	L4	sublineage 4.2.2.2	Euro-American (Ural)	Susceptible
LB-S28	Sputum	M. tuberculosis	L4	sublineage 4.8.1	Euro-American (mainly T)	Susceptible
LB-S2	Sputum	M. tuberculosis	L4	sublineage 4.5	Euro-American	Other					rrs n.799C>T (0.21)									rrs n.1402C>A (0.13)					rrs n.1402C>A (0.13)	rrs n.1402C>A (0.13)	rrs n.1402C>A (0.13)
LB-S30	Sputum	M. tuberculosis	L4	sublineage 4.3.1	Euro-American (LAM)	Pre-XDR-TB	fabG1 c.-15C>T (1.00), katG c.6delC (0.18)	rpoB p.Ser450Leu (1.00)	embB p.Met306Val (1.00)	pncA p.Asp8Asn (1.00)	rrs n.799C>T (0.10), rrs n.888G>A (0.17)	fabG1 c.-15C>T (1.00)	gyrA p.Ser91Ala (0.12)							rrs n.1402C>A (0.26)	gyrA p.Ser91Ala (0.12)	gyrA p.Ser91Ala (0.12)	gyrA p.Ser91Ala (0.12)	gyrA p.Ser91Ala (0.12)	rrs n.1402C>A (0.26)	rrs n.1402C>A (0.26)	rrs n.1402C>A (0.26)
LB-S32	CSF	M. bovis	BCG	unknown U2 (BCG)		Other				pncA p.His57Asp (1.00)
LB-S33	Sputum	M. tuberculosis	L4	sublineage 4.1.1.3	Euro-American (X-type)	Susceptible
LB-S34	Fluid/lungs	M. tuberculosis	L3	sublineage 3	East-African-Indian	Susceptible
LB-S35	Sputum	M. tuberculosis	L4	sublineage 4.6.5	Euro-American	Other							gyrA p.Gly88Ala (1.00)								gyrA p.Gly88Ala (1.00)	gyrA p.Gly88Ala (1.00)	gyrA p.Gly88Ala (1.00)	gyrA p.Gly88Ala (1.00)		tlyA p.Asn236Lys (1.00)
LB-S37	BRL = Broncho Alveolar Lavage	M. tuberculosis	L4	sublineage 4.8	Euro-American (mainly T)	Other							gyrB p.Asp461Asn (0.14)								gyrB p.Asp461Asn (0.14)	gyrB p.Asp461Asn (0.14)	gyrB p.Asp461Asn (0.14)	gyrB p.Asp461Asn (0.14)
LB-S38	Sputum	M. tuberculosis	L4	sublineage 4.8	Euro-American (mainly T)	Susceptible
LB-S39	Sputum	M. tuberculosis	L3	sublineage 3	East-African-Indian	Susceptible
LB-S3	BRL = Broncho Alveolar Lavage	M. tuberculosis	L3	sublineage 3	East-African-Indian	Susceptible
LB-S40	BRL = Broncho Alveolar Lavage	M. bovis		unknown U3		Other				pncA p.His57Asp (1.00)
LB-S41	fna = fine needle aspiration	M. tuberculosis	L4	sublineage 4.2.2.2	Euro-American (Ural)	Other							gyrB p.Arg446Cys (0.20)								gyrB p.Arg446Cys (0.20)	gyrB p.Arg446Cys (0.20)	gyrB p.Arg446Cys (0.20)	gyrB p.Arg446Cys (0.20)
LB-S43	LN= Lymph node	M. tuberculosis	L3	sublineage 3	East-African-Indian	Susceptible
LB-S44	Sputum	M. tuberculosis	L4	sublineage 4.2.2.2	Euro-American (Ural)	Susceptible
LB-S45	BRL = Broncho Alveolar Lavage	M. tuberculosis	L1	sublineage 1.1.3.3	Indo-Oceanic	Susceptible
LB-S46	BRL = Broncho Alveolar Lavage	M. tuberculosis	L4	sublineage 4.6.5	Euro-American	Other					rpsL p.Lys88Arg (0.12)	ethA c.511delC (0.12)					folC p.Glu40Gly (0.15)
LB-S47	LN= Lymph node	M. tuberculosis	L3	sublineage 3	East-African-Indian	Other					gid c.102delG (1.00)
LB-S48	Sputum	M. tuberculosis	L4	sublineage 4.8	Euro-American (mainly T)	Susceptible
LB-S49	Sputum	M. tuberculosis	L4	sublineage 4.8	Euro-American (mainly T)	Susceptible
LB-S4	LN= Lymph node	M. tuberculosis	L4	sublineage 4.3.4.1	Euro-American (LAM)	Susceptible
LB-S50	BRL = Broncho Alveolar Lavage	M. tuberculosis	L4	sublineage 4.6.5	Euro-American	Other							gyrA p.Gly88Ala (1.00)								gyrA p.Gly88Ala (1.00)	gyrA p.Gly88Ala (1.00)	gyrA p.Gly88Ala (1.00)	gyrA p.Gly88Ala (1.00)		tlyA p.Asn236Lys (1.00)
LB-S51	LN = Lymph node	M. bovis		unknown U3		Other				pncA p.His57Asp (1.00)
LB-S52	sputum	M. tuberculosis	L1	sublineage 1.2.1.2.1	Indo-Oceanic	Susceptible
LB-S53	sputum	M. tuberculosis	L4	sublineage 4.2.2.2	Euro-American (Ural)	Other					rrs n.888G>A (0.19)
LB-S54	BRL = Broncho Alveolar Lavage	M. tuberculosis	L4	sublineage 4.8	Euro-American (mainly T)	Susceptible
LB-S56	Urine	M. tuberculosis	L4	sublineage 4.3.3	Euro-American (LAM)	Susceptible
LB-S5	Sputum	M. tuberculosis	L4	sublineage 4.5	Euro-American	Susceptible
LB-S6	BRL = Broncho Alveolar Lavage	M. tuberculosis	L4	sublineage 4.8	Euro-American (mainly T)	HR-TB	katG c.417delC (0.11)
LB-S7	LN = Lymph node	M. bovis		unknown U3		Other				pncA p.His57Asp (1.00)
LB-S9	BRL = Broncho Alveolar Lavage	M. tuberculosis	L4	sublineage 4.2.2.1	Euro-American	Susceptible
LB-S21	LN = Lymph node	M. bovis		unknown U3		Other				pncA p.His57Asp (1.00)
LB-S57	Abdominal wash	M. tuberculosis	L4	sublineage 4.8	Euro-American (mainly T)	Susceptible
LB-S58	Sputum	M. tuberculosis	L4	sublineage 4.3.3	Euro-American (LAM)	Other					rrs n.799C>T (0.23), rrs n.888G>A (0.23)									rrs n.1402C>A (0.22), rrs n.1484G>T (0.11)					rrs n.1402C>A (0.22), rrs n.1484G>T (0.11)	rrs n.1402C>A (0.22), rrs n.1484G>T (0.11)	rrs n.1402C>A (0.22), rrs n.1484G>T (0.11)
LB-S59	Sputum	M. tuberculosis	L4	sublineage 4.5	Euro-American	Susceptible
LB-S60	LN = Lymph node	M. bovis		unknown U3		Other				pncA p.His57Asp (1.00)
LB-S61	Tissue	M. bovis		unknown U3		Other				pncA p.His57Asp (1.00)
LB-S62	BRL = Broncho Alveolar Lavage	M. tuberculosis	L4	sublineage 4.6.5	Euro-American	Other																				tlyA p.Asn236Lys (0.95)
							Ssuceptible
							Resistant
