## Supplementary material for "Emerging *Mycobacterium bovis* in Lebanon: a snapshot based on whole-genome sequencing": Table S2

Table S2. Mapping data against M. tberculosis H37rv using MTBseq.
SampleID	Total Reads	Mapped Reads	% Mapped Reads	Genome Size	Genome GC	(Any) Total Bases	% (Any) Total Bases	(Any) GC-Content	(Any) Coverage mean	(Any) Coverage median	(Unambiguous) Total Bases	% (Unambiguous) Total Bases	(Unambiguous) GC-Content	(Unambiguous) Coverage mean	(Unambiguous) Coverage median	SNPs	Deletions	Insertions	Uncovered	Substitutions (Including Stop Codons)
LB-S10	2880194	2275766	79.01	4411532	65.61	4379876	0.99	65.62	74.75	75	4348765	0.99	65.53	75.22	75	972	286	135	31656	488
LB-S11	2859262	1481542	51.82	4411532	65.61	4369457	0.99	65.59	41.68	42	4301846	0.98	65.43	42.23	42	2104	401	179	42075	1139
LB-S14	3243598	2935220	90.49	4411532	65.61	4323398	0.98	65.61	85.42	85	4287150	0.97	65.55	86.09	86	2487	472	249	88134	1349
LB-S15	2372147	2337276	98.53	4411532	65.61	4404295	1	65.6	93.78	94	4381865	0.99	65.54	94.21	94	994	364	126	7237	509
LB-S17	2830560	2693096	95.14	4411532	65.61	4395351	1	65.59	78.12	79	4363429	0.99	65.49	78.64	79	1015	227	109	16181	537
LB-S19	3155929	1583709	50.18	4411532	65.61	4374821	0.99	65.59	37.95	37	4315419	0.98	65.43	38.4	38	1428	309	117	36711	761
LB-S1	2938713	2154829	73.33	4411532	65.61	4321460	0.98	65.62	71.02	71	4276984	0.97	65.55	71.69	71	2451	607	230	90072	1349
LB-S23	2718482	2670441	98.23	4411532	65.61	4396926	1	65.6	111.53	113	4374881	0.99	65.55	112.03	114	580	217	59	14606	327
LB-S24	2499161	1565576	62.64	4411532	65.61	4398741	1	65.6	38.71	39	4354168	0.99	65.49	39.04	39	946	314	82	12791	477
LB-S25	319035	200071	62.71	4411532	65.61	4199609	0.95	65.45	6.21	6	1179956	0.27	64.6	10.43	10	259	8	27	211923	124
LB-S28	1237273	850432	68.73	4411532	65.61	4377708	0.99	65.57	33.55	34	4285779	0.97	65.37	34.13	34	533	135	79	33824	288
LB-S2	2913814	2122298	72.84	4411532	65.61	4399815	1	65.6	55.01	55	4371603	0.99	65.52	55.32	55	812	248	124	11717	424
LB-S30	764029	474626	62.12	4411532	65.61	4364915	0.99	65.54	13.99	14	3743040	0.85	65.22	15.38	15	711	72	73	46617	372
LB-S32	1701200	1023206	60.15	4411532	65.61	4285911	0.97	65.61	27.09	27	4179610	0.95	65.43	27.64	27	2327	434	185	125621	1296
LB-S33	3633776	3357472	92.4	4411532	65.61	4398905	1	65.61	114.32	116	4373745	0.99	65.54	114.92	116	994	375	117	12627	519
LB-S34	4432488	3955639	89.24	4411532	65.61	4382275	0.99	65.6	145.91	146	4351370	0.99	65.51	146.86	147	1457	554	171	29257	783
LB-S35	2617681	1193748	45.6	4411532	65.61	4383500	0.99	65.58	46.93	47	4311106	0.98	65.42	47.58	47	759	241	99	28032	411
LB-S37	578964	527240	91.07	4411532	65.61	4371200	0.99	65.52	18.75	18	3766366	0.85	65.47	20.53	19	458	83	54	40332	234
LB-S38	3352616	2804463	83.65	4411532	65.61	4394481	1	65.61	92.46	94	4368399	0.99	65.54	92.95	94	543	50	63	17051	297
LB-S39	3528425	2732438	77.44	4411532	65.61	4395848	1	65.6	95.07	96	4366489	0.99	65.52	95.63	96	1496	478	164	15684	807
LB-S3	3467959	1983566	57.2	4411532	65.61	4393692	1	65.6	81.84	82	4365603	0.99	65.54	82.31	82	1505	607	195	17840	803
LB-S40	3358892	2213062	65.89	4411532	65.61	4330283	0.98	65.61	64.22	64	4264832	0.97	65.49	65.1	64	2409	551	259	81249	1313
LB-S41	3208792	1871846	58.33	4411532	65.61	4371502	0.99	65.61	45.98	46	4248849	0.96	65.66	47.14	47	1003	173	85	40030	483
LB-S43	3239081	1754602	54.17	4411532	65.61	4372354	0.99	65.57	48.52	47	4292402	0.97	65.37	49.3	47	1387	381	119	39178	740
LB-S44	3075605	2927286	95.18	4411532	65.61	4389593	1	65.6	88.32	89	4345255	0.98	65.48	89.14	89	954	247	118	21939	490
LB-S45	2935464	2868046	97.7	4411532	65.61	4388916	0.99	65.59	112.47	114	4342412	0.98	65.48	113.58	115	2262	551	235	22616	1214
LB-S46	691974	621284	89.78	4411532	65.61	4333361	0.98	65.46	13.32	12	3312085	0.75	64.62	15.85	14	513	42	48	78171	268
LB-S47	4138189	3984180	96.28	4411532	65.61	4393011	1	65.59	108.61	100	4350523	0.99	65.47	109.61	100	1443	385	188	18521	775
LB-S48	6010864	5277728	87.8	4411532	65.61	4396644	1	65.61	173.22	177	4382401	0.99	65.57	173.75	177	562	191	80	14888	315
LB-S49	3365445	3287996	97.7	4411532	65.61	4393610	1	65.59	122.68	125	4360499	0.99	65.49	123.54	125	553	282	72	17922	317
LB-S4	1986111	1223868	61.62	4411532	65.61	4364103	0.99	65.6	33.75	34	4307884	0.98	65.49	34.11	34	820	225	93	47429	435
LB-S50	5547387	5430652	97.9	4411532	65.61	4391326	1	65.6	190.78	195	4375801	0.99	65.56	191.41	195	812	286	84	20206	438
LB-S51	4862419	4764806	97.99	4411532	65.61	4348626	0.99	65.61	167	167	4316972	0.98	65.56	168.16	167	2535	812	239	62906	1382
LB-S52	2199243	1810550	82.33	4411532	65.61	4391480	1	65.57	53.51	53	4322247	0.98	65.41	54.27	53	2086	355	234	20052	1113
LB-S53	4440692	3760032	84.67	4411532	65.61	4393567	1	65.6	101.56	102	4362300	0.99	65.52	102.23	102	955	359	120	17965	498
LB-S54	6135500	5775290	94.13	4411532	65.61	4396285	1	65.61	207.33	212	4378384	0.99	65.56	208.13	212	569	174	60	15247	314
LB-S56	140982	133451	94.66	4411532	65.61	4202944	0.95	65.41	5.63	5	714802	0.16	64.11	10.64	10	132	22	6	208588	73
LB-S5	2305573	1025645	44.49	4411532	65.61	4379820	0.99	65.6	34.8	36	4153016	0.94	65.75	36.4	37	773	205	74	31712	411
LB-S6	1793049	654384	36.5	4411532	65.61	4386697	0.99	65.56	23.39	23	4230974	0.96	65.32	24.02	24	511	71	51	24835	262
LB-S7	2252405	1782557	79.14	4411532	65.61	4322444	0.98	65.6	63.56	62	4253088	0.96	65.46	64.5	63	2418	505	216	89088	1322
LB-S9	2270078	2241486	98.74	4411532	65.61	4397135	1	65.6	94.56	96	4371980	0.99	65.54	95.04	96	987	392	132	14397	509
LB-S57	1828696	1786067	97.67	4411532	65.61	4392526	1	65.59	62.18	62	4367160	0.99	65.52	62.48	62	550	267	93	19006	313
LB-S58	2377728	1944376	81.77	4411532	65.61	4380223	0.99	65.59	64.77	65	4337135	0.98	65.47	65.33	65	860	341	115	31309	454
LB-S59	2223543	1280212	57.58	4411532	65.61	4389999	1	65.59	41.16	41	4330814	0.98	65.43	41.64	41	822	200	70	21533	431
LB-S60	1312357	788559	60.09	4411532	65.61	4316608	0.98	65.6	34.58	34	4205597	0.95	65.37	35.31	35	2410	476	241	94924	1294
LB-S61	1429621	1232301	86.2	4411532	65.61	4315823	0.98	65.6	50.33	51	4239757	0.96	65.46	51.11	51	2455	462	234	95709	1327
LB-S62	1493840	1365467	91.41	4411532	65.61	4387738	0.99	65.59	53.17	54	4344564	0.98	65.48	53.61	54	767	238	126	23794	406
LB-S21	3874805	508262	13.12	4411532	65.61	4262406	0.97	65.54	10.94	10	3154204	0.71	64.96	13.07	12	1754	185	126	149126	924
